# pWCP is a widely distributed and highly conserved *Wolbachia* plasmid in *Culex* mosquitoes worldwide

**DOI:** 10.1101/2022.09.14.507914

**Authors:** Amani Ghousein, Jordan Tutagata, Manuel Etienne, Victor Chaumeau, Sebastien Boyer, Nonito Pages, David Roiz, A. Murat Eren, Guillaume Cambray, Julie Reveillaud

## Abstract

Mosquitoes represent the most important pathogen vectors and are responsible for the spread of a wide variety of poorly treatable diseases. *Wolbachia* are obligate intracellular bacteria that are widely distributed among arthropods and collectively represents one of the most promising solutions for vector control. In particular, *Wolbachia* has been shown to limit the transmission of pathogens, and to dramatically affect the reproductive behavior of their host through its phage WO. While much research has focused on deciphering and exploring the biocontrol applications of these WO-related phenotypes, the extent and potential impact of the *Wolbachia* mobilome remain poorly appreciated. Notably, several *Wolbachia* plasmids, carrying WO-like genes and Insertion Sequences (IS), thus possibly interrelated to other genetic units of the endosymbiont, have been recently discovered. Here we investigated the diversity and biogeography of the first described plasmid of *Wolbachia* in *Culex pipiens* (pWCP) in several islands and continental countries around the world—including Cambodia, Guadeloupe, Martinique, Thailand, and Mexico—together with mosquito strains from colonies that evolved for 2 to 30 years in the laboratory. Together with earlier observation, our results show that pWCP is omnipresent and strikingly conserved among *Wolbachia* populations within mosquitoes from distant geographies and environmental conditions. These data suggest a critical role for the plasmid in *Wolbachia* ecology and evolution, and the potential of a great tool for the further genetic dissection or potential manipulation of the endosymbiont.
