## SupplementaryTable1 for "pWCP is a widely distributed and highly conserved *Wolbachia* plasmid in *Culex* mosquitoes worldwide"

### Sheet: Ovary samples metadata
Country	Mosquitoe Species	Sample ID	Individual number	Organ	Storage	Location	Field vs. lab	Latitude	Longitude	Date of collection	Feeding status	Gravid	Dissection person	Concentration Qubit ng/ul
Cambodia	Culex quinquefasciatus	C1	1	Ovary	PBS	Chom Chao District near to airport	Field	11.53413889	104.82269444	2019-01-29			Moeun CHHUM	3.9
Cambodia	Culex quinquefasciatus	C2	2	Ovary	PBS	Chom Chao District near to airport	Field	11.53413889	104.82269444	2019-01-29			Kaylan CHHUOY	2.08
Cambodia	Culex quinquefasciatus	C3	3	Ovary	PBS	Chom Chao District near to airport	Field	11.53413889	104.82269444	2019-01-29			Sony YEAN	1.84
Cambodia	Culex quinquefasciatus	C4	4	Ovary	PBS	Chom Chao District near to airport	Field	11.53413889	104.82269444	2019-01-29			Kimhuor SUOR	0.77
Cambodia	Culex quinquefasciatus	C5	5	Ovary	PBS	Chom Chao District near to airport	Field	11.53413889	104.82269444	2019-01-29			Moeun CHHUM	2.08
Thailand	Culex quinquefasciatus	D2	D2	Ovary	PBS	Tak	Field	16.707685	98.558674	2021-01-12			Mae Sot	1.92
Thailand	Culex quinquefasciatus	D9	D9	Ovary	PBS	Tak	Field	16.707685	98.558674	2021-01-12	Digested blood	gravid	Mae Sot	0.954
Thailand	Culex quinquefasciatus	D4	D4	Ovary	PBS	Tak	Field	16.707685	98.558674	2021-01-12			Mae Sot	1.32
Thailand	Culex quinquefasciatus	D27	D27	Ovary	PBS	Tak	Field	16.707685	98.558674	2021-01-18			Mae Sot	2.66
Thailand	Culex quinquefasciatus	D52	D52	Ovary	PBS	Tak	Field	16.707685	98.558674	2021-01-19			Mae Sot	0.394
Guadeloupe	Culex quinquefasciatus	G40	11	Ovary	RNA Later	Petit-Bourg, Duclos	Field	16.201842957646633	-61.6640613601219	2022-01-24	Blood meal		Nonito Pages	3.68
Guadeloupe	Culex quinquefasciatus	G44	12	Ovary	RNA Later	Petit-Bourg, Duclos	Field	16.201842957646633	-61.6640613601219	2022-01-24			Nonito Pages	1.67
Guadeloupe	Culex quinquefasciatus	G49	13	Ovary	RNA Later	Petit-Bourg, Duclos	Field	16.201842957646633	-61.6640613601219	2022-01-24			Nonito Pages	0.948
Guadeloupe	Culex quinquefasciatus	G52	14	Ovary	RNA Later	Petit-Bourg, Duclos	Field	16.201842957646633	-61.6640613601219	2022-01-24	Blood meal		Nonito Pages	5.16
Guadeloupe	Culex quinquefasciatus	G56	15	Ovary	RNA Later	Petit-Bourg, Duclos	Field	16.201842957646633	-61.6640613601219	2022-01-24			Nonito Pages	1.56
Martinique	Culex quinquefasciatus	M3	1	Ovary	DNA/RNA shield	Commune de Saint Esprit	Field	14.558213	_60.938234	2022-01-10		gravid	Jordan Tutagata	3.54*
Martinique	Culex quinquefasciatus	M6	2	Ovary	DNA/RNA shield	Commune de Saint Esprit	Field	14.558213	_60.938234	2022-01-10			Jordan Tutagata	0.448
Martinique	Culex quinquefasciatus	M8	3	Ovary	DNA/RNA shield	Fort-de-France	Field	14.633955	-61.036343	2022-01-11			Jordan Tutagata	Out of range
Martinique	Culex quinquefasciatus	M11	4	Ovary	DNA/RNA shield	Fort-de-France	Field	14.633955	-61.036343	2022-01-11			Jordan Tutagata	0.382
Martinique	Culex quinquefasciatus	M25	8	Ovary	DNA/RNA shield	Fort-de-France	Field	14.633955	-61.036343	2022-01-11		gravid	Jordan Tutagata	0.576*
France	Culex quinquefasciatus	SLAB 1	1	Ovary	DNA/RNA shield	Montpellier	Lab	NA	NA	08/06/2022			Jordan Tutagata	0.284
France	Culex quinquefasciatus	SLAB 2	2	Ovary	DNA/RNA shield	Montpellier	Lab	NA	NA	08/06/2022			Jordan Tutagata	0.18
France	Culex quinquefasciatus	SLAB 3	3	Ovary	DNA/RNA shield	Montpellier	Lab	NA	NA	08/06/2022			Jordan Tutagata	out of range
France	Culex quinquefasciatus	SLAB 4	4	Ovary	DNA/RNA shield	Montpellier	Lab	NA	NA	08/06/2022			Jordan Tutagata	0.11
France	Culex quinquefasciatus	SLAB 5	5	Ovary	DNA/RNA shield	Montpellier	Lab	NA	NA	08/06/2022			Jordan Tutagata	out of range
France	Culex pipiens molestus	Mol 1	1	Ovary	DNA/RNA shield	Montpellier	Lab	NA	NA	13/06/2022			Jordan Tutagata	0.716
France	Culex pipiens molestus	Mol 2	2	Ovary	DNA/RNA shield	Montpellier	Lab	NA	NA	13/06/2022			Jordan Tutagata	0.86
France	Culex pipiens molestus	Mol 3	3	Ovary	DNA/RNA shield	Montpellier	Lab	NA	NA	13/06/2022			Jordan Tutagata	0.222
France	Culex pipiens molestus	Mol 4	4	Ovary	DNA/RNA shield	Montpellier	Lab	NA	NA	13/06/2022			Jordan Tutagata	0.166
France	Culex pipiens molestus	Mol 5	5	Ovary	DNA/RNA shield	Montpellier	Lab	NA	NA	13/06/2022			Jordan Tutagata	0.368
Mexico	Culex quinquefasciatus	MEX81	022	Ovary	DNA/RNA shield	Yucatan, Merida	Field	20.951180	-89.621300	2022-07-04			Jordan Tutgata	0.234
Mexico	Culex quinquefasciatus	MEX85	023	Ovary	DNA/RNA shield	Yucatan, Merida	Field	20.951180	-89.621300	2022-07-04			Jordan Tutgata	0.158
Mexico	Culex quinquefasciatus	MEX89	024	Ovary	DNA/RNA shield	Yucatan, Merida	Field	20.951180	-89.621300	2022-07-04			Jordan Tutgata	0.808
Mexico	Culex quinquefasciatus	MEX97	029	Ovary	DNA/RNA shield	Yucatan, Merida	Field	20.951180	-89.621300	2022-07-04			Jordan Tutgata	Out of range
Mexico	Culex quinquefasciatus	MEX101	030	Ovary	DNA/RNA shield	Yucatan, Merida	Field	20.951180	-89.621300	2022-07-04			Jordan Tutgata	Out of range
Mexico	Culex quinquefasciatus	MEX105	031	Ovary	DNA/RNA shield	Yucatan, Merida	Field	20.951180	-89.621300	2022-07-04			Jordan Tutgata	Out of range
Mexico	Culex quinquefasciatus	MEX109	032	Ovary	DNA/RNA shield	Yucatan, Merida	Field	20.951180	-89.621300	2022-07-04		gravid	Jordan Tutgata	0.9

### Sheet: Midgut samples metadata
Country	Mosquitoe Species	Sample ID	Individual number	Organ	Storage	Location	Field vs. lab	Latitude	Longitude	Date of collection	Feeding status	Gravid	Dissection person	Concentration Qubit ng/ul
Cambodia	Culex quinquefasciatus	C1-Mid	1	Midgut	PBS	Chom Chao District near to airport	Field	11.53413889	104.82269444	2019-01-29			Moeun CHHUM	0.25
Cambodia	Culex quinquefasciatus	C2-Mid	2	Midgut	PBS	Chom Chao District near to airport	Field	11.53413889	104.82269444	2019-01-29			Kaylan CHHUOY	NA
Cambodia	Culex quinquefasciatus	C3-Mid	3	Midgut	PBS	Chom Chao District near to airport	Field	11.53413889	104.82269444	2019-01-29			Sony YEAN	NA
Cambodia	Culex quinquefasciatus	C4-Mid	4	Midgut	PBS	Chom Chao District near to airport	Field	11.53413889	104.82269444	2019-01-29			Kimhuor SUOR	3.66
Cambodia	Culex quinquefasciatus	C5-Mid	5	Midgut	PBS	Chom Chao District near to airport	Field	11.53413889	104.82269444	2019-01-29			Moeun CHHUM	NA
Thailand	Culex quinquefasciatus	D2	D2	Midgut	PBS	Tak	Field	16.707685	98.558674	2021-01-12			Mae Sot	NA
Thailand	Culex quinquefasciatus	D9	D9	Midgut	PBS	Tak	Field	16.707685	98.558674	2021-01-12	Digested blood	gravid	Mae Sot	NA
Thailand	Culex quinquefasciatus	D4	D4	Midgut	PBS	Tak	Field	16.707685	98.558674	2021-01-12			Mae Sot	NA
Thailand	Culex quinquefasciatus	D27-Mid	D27	Midgut	PBS	Tak	Field	16.707685	98.558674	2021-01-18			Mae Sot	0.132
Thailand	Culex quinquefasciatus	D52-Mid	D52	Midgut	PBS	Tak	Field	16.707685	98.558674	2021-01-19			Mae Sot	0.344
Guadeloupe	Culex quinquefasciatus	G40-Mid	11	Midgut	RNA Later	Petit-Bourg, Duclos	Field	16.201842957646633	-61.6640613601219	2022-01-24	Blood meal		Nonito Pages	NA
Guadeloupe	Culex quinquefasciatus	G44-Mid	12	Midgut	RNA Later	Petit-Bourg, Duclos	Field	16.201842957646633	-61.6640613601219	2022-01-24			Nonito Pages	NA
Guadeloupe	Culex quinquefasciatus	G49-Mid	13	Midgut	RNA Later	Petit-Bourg, Duclos	Field	16.201842957646633	-61.6640613601219	2022-01-24			Nonito Pages	NA
Guadeloupe	Culex quinquefasciatus	G52-Mid	14	Midgut	RNA Later	Petit-Bourg, Duclos	Field	16.201842957646633	-61.6640613601219	2022-01-24	Blood meal		Nonito Pages	5.64
Guadeloupe	Culex quinquefasciatus	G56-Mid	15	Midgut	RNA Later	Petit-Bourg, Duclos	Field	16.201842957646633	-61.6640613601219	2022-01-24			Nonito Pages	2.22
Martinique	Culex quinquefasciatus	M3-Mid	1	Midgut	DNA/RNA shield	Commune de Saint Esprit	Field	14.558213	_60.938234	2022-01-10		gravid	Jordan Tutagata	6.02
Martinique	Culex quinquefasciatus	M6-Mid	2	Midgut	DNA/RNA shield	Commune de Saint Esprit	Field	14.558213	_60.938234	2022-01-10			Jordan Tutagata	5.74
Martinique	Culex quinquefasciatus	M8-Mid	3	Midgut	DNA/RNA shield	Fort-de-France	Field	14.633955	-61.036343	2022-01-11			Jordan Tutagata	NA
Martinique	Culex quinquefasciatus	M11-Mid	4	Midgut	DNA/RNA shield	Fort-de-France	Field	14.633955	-61.036343	2022-01-11			Jordan Tutagata	NA
Martinique	Culex quinquefasciatus	M25-Mid	8	Midgut	DNA/RNA shield	Fort-de-France	Field	14.633955	-61.036343	2022-01-11		gravid	Jordan Tutagata	NA
France	Culex quinquefasciatus	SLAB 1 -Mid	1	Midgut	DNA/RNA shield	Montpellier	Lab	NA	NA	08/06/2022			Jordan Tutagata	out of range
France	Culex quinquefasciatus	SLAB 2 -Mid	2	Midgut	DNA/RNA shield	Montpellier	Lab	NA	NA	08/06/2022			Jordan Tutagata	0.208
France	Culex quinquefasciatus	SLAB 3 -Mid	3	Midgut	DNA/RNA shield	Montpellier	Lab	NA	NA	08/06/2022			Jordan Tutagata	0.342
France	Culex quinquefasciatus	SLAB 4 -Mid	4	Midgut	DNA/RNA shield	Montpellier	Lab	NA	NA	08/06/2022			Jordan Tutagata	0.212
France	Culex quinquefasciatus	SLAB 5 -Mid	5	Midgut	DNA/RNA shield	Montpellier	Lab	NA	NA	08/06/2022			Jordan Tutagata	0.134
France	Culex pipiens molestus	Mol 1 -Mid	1	Midgut	DNA/RNA shield	Montpellier	Lab	NA	NA	13/06/2022			Jordan Tutagata	0.17
France	Culex pipiens molestus	Mol 2 -Mid	2	Midgut	DNA/RNA shield	Montpellier	Lab	NA	NA	13/06/2022			Jordan Tutagata	0.622
France	Culex pipiens molestus	Mol 3 -Mid	3	Midgut	DNA/RNA shield	Montpellier	Lab	NA	NA	13/06/2022			Jordan Tutagata	0.15
France	Culex pipiens molestus	Mol 4 -Mid	4	Midgut	DNA/RNA shield	Montpellier	Lab	NA	NA	13/06/2022			Jordan Tutagata	0.342
France	Culex pipiens molestus	Mol 5 -Mid	5	Midgut	DNA/RNA shield	Montpellier	Lab	NA	NA	13/06/2022			Jordan Tutagata	out of range
Mexico	Culex quinquefasciatus	MEX82-Mid	022	Midgut	DNA/RNA shield	Yucatan, Merida	Field	20.951180	-89.621300	2022-07-04			Jordan Tutgata	0.338
Mexico	Culex quinquefasciatus	MEX86-Mid	023	Midgut	DNA/RNA shield	Yucatan, Merida	Field	20.951180	-89.621300	2022-07-04			Jordan Tutgata	0.612
Mexico	Culex quinquefasciatus	MEX90-Mid	024	Midgut	DNA/RNA shield	Yucatan, Merida	Field	20.951180	-89.621300	2022-07-04			Jordan Tutgata	0.262
Mexico	Culex quinquefasciatus	MEX98-Mid	029	Midgut	DNA/RNA shield	Yucatan, Merida	Field	20.951180	-89.621300	2022-07-04			Jordan Tutgata	out of range
Mexico	Culex quinquefasciatus	MEX102-Mid	030	Midgut	DNA/RNA shield	Yucatan, Merida	Field	20.951180	-89.621300	2022-07-04			Jordan Tutgata	out of range
Mexico	Culex quinquefasciatus	MEX106-Mid	031	Midgut	DNA/RNA shield	Yucatan, Merida	Field	20.951180	-89.621300	2022-07-04			Jordan Tutgata	out of range
Mexico	Culex quinquefasciatus	MEX110-Mid	032	Midgut	DNA/RNA shield	Yucatan, Merida	Field	20.951180	-89.621300	2022-07-04		gravid	Jordan Tutgata	out of range
