## SupplementaryTable2 for "pWCP is a widely distributed and highly conserved *Wolbachia* plasmid in *Culex* mosquitoes worldwide"

### Sheet: Sheet1
Primers	Sequences (5'-3')	PCR settings	Reference
16srRNA: Wspec	WspecF: CATACCTATTCGAAGGGATAG	2 min at 94 °C, followed by 30 cycles of 30 s at 94 °C, 45 s at 49 °C, 1 min at 72 °C, and a final elongation of 10 min at 72 °C	Werren and Windsor., 2000
	WspecR: AGCTTCGAGTGAAACCAATTC
First amplification: DnaB_C+IS	263F: CTAGAGGCCGCAAAGCTCTT	2 min at 95 °C, followed by 30 cycles of (94 °C for 30 s, 58 °C for 45 s, and 72 °C for 2 min) with a final elongation of 5 min at 72 °C	Reveillaud and Bordenstein et al., 2019
	2127R: CGTCTTGTTCGATGCTCCCT
Second amplification:GP03-04	GP03-04F: TAACGTTTTAGTAAGTCTAATATTG	2 min at 95 °C, followed by 30 cycles of (95 °C for 30 s, 55°C for 30 s, and 72 °C for 1 min) with a final elongation of 10 min at 72 °C	This study
	GP03-04R: GTAGTTTAACCATAAAGATCTC
Third amplification: GP05-07	GP05-07F : CTACTTTGATTTGCTCGAAGTCTGTAAAG	2 min at 95 °C, followed by 30 cycles of (95 °C for 30 s, 55 °C for 30 s, and 72 °C for 2 min) with a final elongation of 10 min at 72 °C	This study
	GP05-07R: AAGCATGATGGGGGTCACTTTCGGGTAAC
Fourth amplification: GP08-14	GP08-14F : GCTTAATTGAAAAAAACAATAAAAAGTG	2 min at 95 °C, followed by 30 cycles of (95 °C for 30 s, 60 °C for 30 s, and 72 °C for 2 min and 30 s) with a final elongation of 10 min at 72 °C	This study
	GP08-14R : ATGTTTATATTTATTTTTTATAAATATCACATC
Fifth amplification:RelEB+EP+DnaB_C	EP-F: GATGTCGAAGGTGCAGAAATG	2 min at 95 °C, followed by 30 cycles of (95 °C for 30 s, 65°C for 30 s, and 72 °C for 1 min) with a final elongation of 10 min at 72 °C	This study
	EP-R: AGCTCTCCTTCCTTGAAGCCAC
