## SupplementaryTable3 for "pWCP is a widely distributed and highly conserved *Wolbachia* plasmid in *Culex* mosquitoes worldwide"

### Sheet: Sheet1
PCR fragments	Primers	Corresponding alignments
First amplification	263F: CTAGAGGCCGCAAAGCTCTT
	F1: CTTCTGGCTGGCAACAATTG	Alignment 1B (all samples); Alignment 1D (TH-D9)
	2127R: CGTCTTGTTCGATGCTCCCT	Alignment 1A (all samples); Alignment 1C (MEX81)
Second amplification	GP03-04F: TAACGTTTTAGTAAGTCTAATATTG	Alignment 2
	GP03-04F: GTAGTTTAACCATAAAGATCTC
Third amplification	GP05-07F : CTACTTTGATTTGCTCGAAGTCTGTAAAG
	GP05-07R: AAGC ATGATGGGGGTCACTTTCGGGTAAC	Alignment 3
Fourth amplification	GP08-14F : GCTT AATTGAAAAAAACAATAAAAAGTG	Alignment 4A
	F2: CAAGAGAGGAGTCTTCAACTACAGC	Alignment 4B
	F3: CCGTTATTGGGACTCTCCAG	Alignment 4C
	GP08-14R : ATGTTTATATTTATTTTTTATAAATATCACATC	Alignment 4D
Fifth amplification	EP-F: GATGTCGAAGGTGCAGAAATG	Alignment 5
	EP-R: AGCTCTCCTTCCTTGAAGCCAC
